# It is the Frequency that Matters --- Effects of Electromagnetic Fields on the Release and Content of Extracellular Vesicles

**DOI:** 10.1101/2023.08.08.552505

**Authors:** Yihua Wang, Gregory A. Worrell, Hai-Long Wang

**Affiliations:** Neurology Department, Mayo Clinic, Rochester, Minnesota; Department of Physiology and Biomedical Engineering, Mayo Clinic, Rochester, Minnesota

## Abstract

Extracellular vesicles (EVs) are small membrane-bound structures that originate from various cell types and carry molecular cargo to influence the behavior of recipient cells. The use of EVs as biomarkers and delivery vehicles for diagnosis and treatment in a wide range of human disease is a rapidly growing field of research and clinical practice. Four years ago, we postulated the hypothesis that electromagnetic fields (EMF) will influence the release and content of EVs (*1*). Since then, we have optimized several technical aspects of our experimental setup. We used a bioreactor system that allows cells to grow in a three-dimensional environment mimicking *in-vivo* conditions. We designed a custom-made EMF stimulation device that encompasses the bioreactor and delivers uniform EMFs. We established a three-step EV purification protocol that enables high-density production of EVs. We then performed mass spectrometry-based proteomics analysis on EV-related proteins and used high-resolution nanoparticle flowcytometry for single-vesicle analysis. We demonstrate that electrical stimulations of current amplitudes at physiological level that are currently applied in therapeutic deep brain stimulation can modulate EV content in a frequency-dependent manner, which may have important implications for basic biology and medical applications. First, it raises intriguing questions about how the endogenous electrical activity of neuronal and other cellular assemblies influence the production and composition of EVs. Second, it reveals an additional underlying mechanism of how therapeutic electrical stimulations can modulate EVs and treat human brain disorders. Third, it provides a novel approach of utilizing electrical stimulations in generating specific EV cargos.
