## Supplemental Table S1 for "It is the Frequency that Matters --- Effects of Electromagnetic Fields on the Release and Content of Extracellular Vesicles"

### Sheet: Sheet1
GeneNames	NoES	2Hz	20Hz	200Hz
DDX6	0.0937172	0.0029773	-0.0327505	0.0673289
ILF3	0.0887896	0.0419235	0.0784005	0.132782
WASF3	0.0858845	0.0186786	0.00345514	0.0732679
RPL17	0.0797177	0.0431818	0.0228542	0.0316244
HSPG2	0.0779074	0.0578138	0.0563607	0.0864421
USP15	0.0705535	7.38589e-05	0.00840497	-0.0110371
EXOC4	0.0685266	0.00344551	-0.0361453	0.00277689
RPS7	0.0597584	0.0449004	0.0431442	0.0531035
RMND5A	0.058546	-0.023365	0.00175899	0.0128685
PGM1	0.056632	0.0675585	0.00491649	0.0894447
TNFRSF10B	0.0559861	0.083837	0.0777765	0.0926896
IPO9	0.0530699	0.00496791	-0.0379194	0.0496309
HNRNPK	0.0502212	0.0171819	0.018411	0.0668292
VPS16	0.048057	-0.00348921	-0.028616	0.0513991
RPL7A	0.0480073	0.0353912	0.0133813	0.0803464
UBA2	0.0462025	0.0346746	-0.000615097	0.0742245
JUP	0.0450854	-0.00114626	-0.0242696	-0.0131259
GFPT2	0.0447352	0.014253	-0.0565497	0.0432854
NQO1	0.0445888	0.00924937	0.00518957	0.0681776
CDK9;CDK12;CDK13;CDK1;CDK6;CDK2;CDK14;CDK18;CDK3;CDK4;CDK15	0.0401736	-0.0155755	-0.0138402	0.0275423
MYLK	0.0397412	-0.0601552	-0.00201847	0.0458582
ILF2	0.0396462	0.0220243	0.0167117	0.0640738
ACO1	0.0353077	0.0462563	0.0622475	0.029144
HIST2H2AA3;HIST2H2AC	0.034172	-0.0422002	-0.0922571	0.00227104
RPL3	0.033916	0.0397416	0.0199843	0.0320897
GMPS	0.0331439	0.0551372	0.0647437	0.0364909
TBCD	0.032686	0.000246898	0.0235694	0.0584971
FTL	0.0325726	0.0495548	0.0359793	0.0336533
RPS26;RPS26P11	0.031906	0.0370252	0.024836	0.023521
PFKL	0.0314693	-0.00834745	-0.00204248	0.0206359
SND1	0.0307095	0.0535483	0.0293451	0.0947572
PSME1	0.0300686	0.00222585	0.00307412	0.0258343
HNRNPA1;HNRNPA1L2	0.0300066	0.0322224	0.00547436	0.0295479
PLD3	0.0285387	-0.0253651	-0.00931209	-0.0112055
SH3GL1;SH3GL2	0.0275398	-0.00516855	0.00393735	0.0279175
DIAPH1	0.027436	-0.000961192	-0.0046136	0.0410778
ATIC	0.0269992	0.0217847	0.0129302	0.0625981
ITPR2	0.0263179	0.0121894	0.00817649	0.00711417
RPL30	0.0262472	0.0454799	0.0388055	0.0882994
CLSTN1	0.0260403	0.0211863	0.0285178	0.0432953
PGD	0.0258132	0.0323903	0.00566854	0.0231846
MANBA	0.0253493	0.024802	0.063718	0.109329
RPS17	0.0245813	0.0705729	0.0317912	0.0812642
STRAP	0.0242892	0.00030271	0.0188265	0.0337589
SYNCRIP	0.0240465	0.0326014	0.0392952	0.0212018
DNMT1	0.0239838	-0.0140178	-0.0109688	0.00381559
PABPC1	0.0234524	0.0129532	-0.0122983	0.0570472
NACA	0.0233695	-0.000787607	0.0473541	0.0428593
RPS13	0.0232389	0.0318786	0.0408267	0.0281309
EMP3	0.0229513	-0.0373617	-0.0629698	0.0094565
VCP	0.0213483	0.0355098	0.0182264	0.0379328
RPL10A	0.0209245	0.0306348	0.0088052	0.0543708
GSPT1;GSPT2	0.0208922	-0.00232127	0.034398	0.0313981
ADSS	0.0206645	0.0123283	0.00639909	0.0488047
ACTR1A	0.0199197	0.00505207	-0.018751	-0.00316326
HNRNPA2B1	0.0192343	0.0145772	0.00289905	0.0791034
NUDT5	0.0192229	0.000393917	-0.00114761	0.0501945
RPL5	0.0191839	0.0711137	0.00507876	0.0254741
GAPDH	0.0190856	0.00884841	-0.000560947	0.0142214
ACOT7	0.0190797	0.0350854	0.0195138	0.05544
RPL7	0.0186995	0.0402597	0.0195849	0.0420475
ATP5B	0.0185217	0.0534129	0.0315461	0.06334
ZZEF1	0.0184608	-0.00383516	-0.020895	0.0349971
HNRNPC;HNRNPCL1;HNRNPCL3;HNRNPCL2;HNRNPCL4	0.0183886	0.0385921	0.0275419	0.12711
SNRPE	0.0183392	0.0102749	-0.00500573	0.0557857
TRIM16;TRIM16L	0.0175435	0.0125533	-0.0246103	0.0114535
FTH1	0.0174165	0.0383795	0.0282396	0.0650399
ANKFY1	0.0173308	0.000725622	0.0382545	0.0494345
CCT7	0.0161813	0.0073166	-0.00441481	0.0387482
VCAN	0.0160793	0.0141877	0.0225262	0.0367423
AP1B1	0.0158745	0.00769417	-0.0273486	0.0516495
WDR1	0.0156807	0.0104317	0.00821996	0.0612889
PRPF8	0.0156087	0.0351043	0.0301882	0.131758
G6PD	0.0152948	0.0186061	0.00665291	0.0437669
UBA1	0.0152669	0.0167228	0.00447267	0.0494479
ACTR1B	0.0151251	-0.00374545	-0.0264118	0.00390364
DHX15	0.01503	0.00910052	-0.00467784	0.00890016
IPO5	0.0147865	0.00858919	-0.00424574	0.0276039
RPS12	0.0147711	0.0531939	-0.00276353	0.0175181
S100A6	0.0147406	0.000374347	-0.0342746	0.01032
ECE1	0.0144656	-0.0174552	-0.0202772	0.0167488
GNB2L1	0.0136736	0.031058	-0.00774409	0.031003
RPSA	0.0133303	0.0867457	0.0205591	0.0608559
RPL18	0.0130538	0.02696	0.0200371	0.0331382
TUBB4B	0.0121972	0.00562774	0.0241122	0.0263632
EML4	0.0114393	0.00112007	-0.0243672	0.0520558
AMPD2	0.0114114	-0.0237391	0.00591454	0.0392924
TALDO1	0.0113728	0.018196	0.0478463	0.0720369
AARS	0.011268	0.00470446	0.050817	0.052805
SEC31A	0.0111158	0.027844	-0.00497694	0.057509
SERPINE1	0.0111111	0.011653	-0.000840882	0.0338958
RPL13	0.0110772	0.0391367	0.0464535	0.0792548
RPL15	0.0106763	0.0467651	0.0221498	0.0710153
RPL6	0.0106411	0.0172128	0.0369839	0.0486189
ECM29	0.010574	-0.00137233	-0.00670308	0.0252275
RPS4X	0.0104486	0.0558272	0.0206109	0.0558363
EXT1	0.0103336	0.0237022	0.00534245	0.0206067
TKT	0.0102268	0.0149312	0.0161944	0.0327761
USO1	0.0100592	0.0194637	0.00501267	0.0327766
HSPA4	0.00993333	0.0133456	0.0127443	0.0337672
DNASE1L1	0.00969183	-0.00988194	-0.0265142	-0.0108565
SRPX	0.00948859	0.027233	-0.00291741	0.0728185
GART	0.00945066	0.011649	-0.00662621	0.0172071
RPL4	0.00925771	0.0241496	0.0198206	0.0383846
SNRPD3	0.00879612	0.0134312	-0.0096653	0.0168312
FN1	0.00847645	0.0022218	-0.00490141	0.00872436
PSMD8	0.00815752	-0.00994121	-0.00483218	0.00915073
GALE	0.00810804	-0.00389739	0.00565632	0.0398223
CCT2	0.0077151	0.00569409	-0.00544644	0.0154792
SRP14	0.00767882	0.00214372	0.0163549	0.0125499
RPS3A	0.00756708	0.0199772	0.00498226	0.0700617
PLS3	0.00742386	0.00542958	0.0563605	0.0710086
SERPINE2	0.00691674	0.0131282	9.12005e-06	0.034612
EIF3M	0.00687981	0.00509182	-0.00494598	-0.0062408
SNRPD1	0.00683342	0.0208027	0.0132682	0.0343586
NPEPPS	0.00682019	0.00147036	0.00903944	0.0583718
PYGL	0.00670797	-0.015767	-0.00359253	0.0217529
EIF3K	0.00667541	-0.0130757	-0.0162132	0.00828148
RPLP0;RPLP0P6	0.00667241	0.0129036	0.00169006	0.0325982
ACTL6A	0.00622955	-0.00375454	-0.0229407	-0.00312499
CPOX	0.00601376	-0.0144433	-0.00832461	0.0135834
SCARB2	0.00600922	0.0223947	0.00444555	0.0234784
KPNA4	0.00582086	-0.0320852	-0.00661121	0.0443701
H2AFX;HIST1H2AA	0.00568185	-0.0437887	-0.0325148	-0.0342656
RPL27	0.00560447	0.0262955	0.00676996	0.0494791
USP9X	0.0055982	0.0102733	-0.00147762	0.0502758
CORO1B	0.00507083	0.00045095	0.00868669	0.0585839
LAMP2	0.0050208	-0.000214215	0.0258294	0.0180452
TUBB	0.00465804	0.00841501	-0.00220272	0.00109778
COPB2	0.00457679	-0.000339283	-0.0244866	0.0138348
EFTUD2	0.00450764	-0.000615064	-0.0105069	0.0438266
SF3B1	0.00438033	-0.0210719	-0.00574322	0.0120188
TUBB3	0.0042586	0.014585	-0.017999	0.0078282
STC2	0.00414601	0.00575009	0.00764462	0.0355537
GARS	0.00412051	0.0108956	-0.00053973	0.0335896
XPO1	0.0038886	0.00519535	-0.00781173	0.01859
XPOT	0.00385428	-0.0203182	-0.0166044	0.00140159
CSF1	0.00380061	0.0219808	0.0329166	0.0412074
SNRPB;SNRPN	0.00375191	-0.00919163	0.0105181	0.0278175
KATNAL2	0.00372412	0.0263616	0.019946	0.0596498
TUBA1A;TUBA3E	0.00354096	0.00769983	-0.00507557	0.0113745
TNPO1	0.00324603	-0.00304218	-0.0011591	0.0407231
EFEMP1	0.00320957	0.0122932	-0.0102543	0.0294415
RPS8	0.00308945	0.0215116	0.0215634	0.0326917
ANP32A;ANP32B	0.00305619	-0.0116131	-0.000562792	0.0375866
PSMC6	0.00297697	-0.002674	-0.00504227	-0.00166129
RPL8	0.00287611	0.060989	0.0361357	0.0914266
UGGT1	0.00280646	-0.00645275	-0.00370682	-0.00165464
KARS	0.00275127	0.00885584	0.00165178	0.0349821
SF3B3	0.00265834	-0.0109502	-0.0113895	0.0341698
RPS5	0.00258445	-0.0202018	-0.00983091	0.0100952
RPS9	0.00250763	0.0184524	0.0214773	0.0521833
EIF3D	0.00243714	-0.00391243	0.00872975	0.0248586
PI4KA	0.00241227	-0.0315993	-0.0278756	0.0160984
MAN2A1	0.00229843	-0.0196366	-0.000203947	-0.0426543
FAM129A	0.00217407	0.0159346	-0.0263952	0.000642127
DSP	0.00207587	-0.0010549	-0.00490255	-0.0096102
PSMD2	0.00196134	-0.00155568	-0.0230391	0.0235538
PRDX2	0.00162268	0.0119934	-0.0165156	0.0030859
CCT5	0.00138659	0.00783015	-0.0210706	0.0286034
OTUB1	0.00129506	-0.00963299	0.0363153	0.0161311
ECM1	0.00115401	0.0141259	0.00478991	0.0364059
XRCC6	0.000998716	0.0029954	0.00487442	0.00981633
IQGAP1	0.000898552	0.00508034	-0.0128967	0.0278194
QSOX1	0.00086172	0.00445921	0.0186087	0.00115183
RPS2	0.000848522	0.0344131	0.014657	0.0449415
HSP90AA1	0.000759704	0.0130074	0.00174694	0.0276
BZW1	0.00073993	-0.00358303	-0.0105507	0.00885398
HIST1H3A;HIST3H3;H3F3C	0.000704739	-0.0310665	-0.04709	0.0142863
USP24	0.000653443	-0.0158577	-0.0190439	0.0395656
LAMP1	0.00062066	0.0171348	-0.00230376	0.0470477
RPS15A	0.000361249	0.00761797	0.00274328	0.00680635
HSP90B1	0.000197033	-0.00468568	-0.000825829	0.0406081
CLTC	0.000188063	0.00323265	-0.0029997	0.0112194
ATRIP	0.000137202	0.0029806	0.00175935	0.0190464
EIF3H	3.95593e-05	0.00714075	-0.00795012	0.033697
CAPZA1	-5.3187e-05	-0.0111623	-0.0194459	-0.00240884
RPL12	-7.05526e-05	0.0108835	0.00607782	0.0265637
EEF1G	-0.000112479	0.000265994	-0.000575555	0.0145796
ACTL8	-0.000141745	0.0189364	-0.00811633	-0.000516668
TGM2	-0.000302595	0.0162082	-0.00844923	0.0193508
CCT6A	-0.000447821	0.00183486	0.00597138	0.0399887
PRMT5	-0.000599649	-0.00269825	0.00091835	0.00296957
LARS	-0.000635273	0.00309143	-0.00618322	0.0291626
PLAU	-0.000953871	0.00850879	0.00286473	0.0278557
TCP1	-0.00096475	0.0066048	-0.00651514	0.0264953
XRCC5	-0.0011091	0.00300195	0.00407228	0.0337131
HIST2H3A	-0.00113843	-0.0221817	-0.0490918	0.00999342
PSMB9	-0.0012709	0.00564891	-0.0203154	0.117426
PSMC1	-0.00140027	0.00295929	-0.00510273	0.012026
VAC14	-0.0014254	-0.0158803	0.0101219	0.0112411
OLA1	-0.0015458	0.0153048	0.0104446	0.0202268
EIF4G1	-0.0015612	0.0023519	-0.0211904	0.0592083
CLU	-0.00183936	0.008536	0.00920862	0.0173366
EEF1A1;EEF1A1P5	-0.00190465	0.000738136	-0.00756176	0.00940389
PSMD7	-0.00195403	-0.00439522	-0.01319	-0.00500807
ATXN10	-0.00216555	-0.0242046	-0.0415396	-0.00317327
KPNB1	-0.0022274	-0.0130803	-0.034805	0.00956232
QARS	-0.00223	0.00385508	-0.00299075	0.0184855
PGAM1	-0.00239529	-0.00253906	-0.00345212	0.0185954
ME1	-0.00241248	-0.0280071	-0.00161405	0.00758089
ARPC4	-0.0025599	-0.00199453	-0.0127286	0.011449
MYH14	-0.00271165	-0.0125303	-0.0250459	-0.0211785
TGFB1	-0.00291693	0.00996133	0.00713507	0.0511513
EEF2	-0.00292258	-0.00194504	-0.0100952	0.017378
RAB8A	-0.00300399	-0.00864739	-0.0232381	0.0295426
DSTN	-0.0032684	-0.00347734	0.00672438	0.0135441
RPS16	-0.0033851	0.00280887	0.0152172	0.00700126
PFKP	-0.00392958	-0.00186975	-0.00848675	0.00373165
LGALS3BP	-0.0039654	-0.00524457	-0.00423909	0.0041781
EZR	-0.00403126	-0.00559797	-0.00301983	0.00112812
S100A7	-0.00417067	0.0459506	-0.00160741	0.0220697
RARS	-0.00445038	-0.00565933	-0.00541658	0.0233762
USP7	-0.00452228	-0.00455352	0.000783793	0.0100721
HNRNPD	-0.00453871	0.012641	0.0205934	0.0333491
CSPG4	-0.00473356	-0.0162118	-0.0135344	0.00222243
GCN1L1	-0.00477955	-0.000147234	-0.0323869	0.0122422
PSME3	-0.00498885	0.0266601	0.0077336	0.039139
NCL	-0.00515829	0.00718789	-0.000657035	0.0189006
SDC1	-0.00520314	0.00683272	0.00997138	0.0484014
EFR3A	-0.00525447	-0.0219535	-0.0483198	-0.000509328
TSPAN4	-0.00537895	-0.0149201	-0.0219313	-0.00585725
AIMP2	-0.00556756	0.0173854	-0.0542875	0.00405982
PPP2R1A	-0.00560272	-0.00476475	-0.00865876	-0.00381567
PTX3	-0.00561072	-0.0197607	0.0179596	-0.000595669
PKM	-0.00565043	0.0022344	-0.00705808	0.00456176
PSMC3	-0.00572247	0.00668535	-0.0033152	0.0202094
P4HB	-0.00600539	0.00721959	-0.00208336	0.0121467
CAP1	-0.00610343	0.0120674	-0.00342366	0.0401139
PSMD1	-0.00612708	-0.015084	-0.014582	0.00764029
MPRIP	-0.00614282	-0.0365929	-0.0178959	-0.0168647
GSN	-0.00631353	-0.0138718	0.000479964	0.0223642
ACTB	-0.00637181	0.00044273	-0.00733093	0.026536
PICALM	-0.00638024	0.00127648	0.0132777	0.0115459
HECTD3	-0.00645815	0.0150229	-0.00250685	0.0336624
FAM129B	-0.00647653	0.000779847	-0.00150346	0.0135426
PSMC5	-0.00656432	-9.86806e-05	-0.00647015	-0.00452643
COPE	-0.00656851	0.0182358	0.00106845	-0.0255403
FSCN1	-0.00667539	0.0213005	-0.0005901	0.0695973
PSMD11	-0.00678667	-0.00712472	-0.0145778	0.0142022
RPL18A	-0.00679188	0.0337775	0.0193775	0.0289602
FKBP1A	-0.0068572	-0.0075633	-0.0299393	0.0287599
C1QBP	-0.00687247	0.00527521	0.0029701	0.0576112
CAPN2	-0.00703408	-0.00609675	-0.012387	-0.00386314
HSPD1	-0.00714988	0.00117488	-0.0126356	0.0293482
EIF3F	-0.00715227	0.000675788	0.00466244	0.0197686
ENO1	-0.00728387	-0.00103015	-0.00402401	0.00922887
KPNA3	-0.00751569	0.0102971	-0.00999753	0.024355
S100A16	-0.00782918	-0.01521	-0.0166529	-0.00277054
AHCY	-0.00785569	0.0130115	0.0235726	0.061641
HSPA1A;HSPA1B	-0.00787345	-0.0149242	-0.00843523	0.0334225
CTSD	-0.00790716	0.0178587	0.0138641	0.0556386
PRMT1	-0.00793291	0.00067331	-0.00940266	0.0176853
COPG1	-0.00794474	-0.000977951	-0.0152009	0.00188942
CAPZA2	-0.00815136	-0.0181512	-0.0202451	-0.0129629
PYGB	-0.00826421	0.00628757	0.0143887	0.0148809
ATOX1	-0.0083462	-0.0126042	-0.0254472	-0.0176691
CEMIP	-0.008497	0.00257011	-0.0020391	0.0276571
TARS	-0.00851797	0.00795292	0.00246365	0.0141472
IPO4	-0.00865286	-0.000395922	-0.0110778	-0.00359888
DNAJA1	-0.0088208	0.0039417	-0.0108055	0.00841568
TSPAN9	-0.00890684	-0.0128664	-0.0222691	0.00292847
NUCB1	-0.00894808	-0.0592043	0.0155655	-0.0188464
NME1	-0.00900492	-0.0113526	0.00732974	0.00654859
FASN	-0.00903155	-0.00701053	-0.014682	0.0135469
ACTC1;ACTA2;ACTG2;ACTA1	-0.00905843	-0.0100797	-0.00481769	0.0217875
VCL	-0.00906665	-0.00970891	-0.0213495	0.0257008
CCNY	-0.0090862	-0.0156938	-0.0325118	-0.0324422
MSN	-0.00925896	-0.00561421	0.00405643	0.00532185
COPS6	-0.00928154	-0.0216282	-0.0227773	0.01142
ARF6	-0.00930499	-0.011374	-0.0249022	-0.0106993
HSPE1	-0.00935342	-0.01794	-0.00170285	0.058578
APLP2	-0.00954196	-0.0253348	0.00394483	-0.00126192
GPI	-0.00957013	-0.0181507	-0.0124484	-0.0027474
UGP2	-0.00968636	-0.00731714	-0.0175055	0.0145157
CCT3	-0.00973577	0.00658459	-0.00680961	0.0202661
DDX3X;DDX3Y	-0.00973725	-0.00455655	0.0321124	0.015991
CCT8	-0.00986847	-0.00362186	-0.0103869	0.0205482
RPS18	-0.00989615	0.00978295	0.0177253	0.0223492
DPYSL2	-0.00994655	0.00363951	-0.0163859	0.0174095
EIF4A2	-0.00994827	-0.00631082	-0.0221304	0.0413121
PSMB3	-0.0101333	-0.0168598	-0.0221887	0.000759032
S100A11	-0.0101424	0.0192818	-0.00851756	0.0572802
SUPT16H	-0.0101761	-0.0151996	-0.013413	0.0387311
RPLP1	-0.0102083	-0.00676276	-0.00861989	-0.00578767
HUWE1	-0.0104202	-0.0160217	-0.0115454	0.0387558
COPB1	-0.0106133	-0.00266874	-0.0247711	-0.000773819
RDX	-0.0106327	0.00392327	0.0131676	0.0179881
EIF5B	-0.0106494	-0.00856371	-0.0606161	0.0535269
ALDOC	-0.0106976	-0.0143002	-0.0220933	0.0265223
PPP3R1	-0.0106992	-0.0168321	-0.0343221	0.00494976
CLEC11A	-0.0107115	0.000158151	-0.00707198	0.0144198
AP1M1	-0.0107776	0.00951417	-0.00710668	0.0377439
DNM1L	-0.010917	-0.00842253	-0.00796873	0.00391172
HSP90AB1	-0.0109625	-0.00103271	-0.00768588	0.0168385
VPS37B	-0.0110961	-0.0144282	-0.0182287	0.00443645
ADSL	-0.0111523	-0.0161539	-0.0248499	-0.00803666
LGALS1	-0.0112694	-0.0501577	-0.0300486	0.0057386
EIF4A1	-0.0113516	-0.0048354	-0.00571877	0.00508399
OXSR1	-0.0114086	-0.0263381	-0.0399695	0.0280703
PRDX1	-0.011412	-0.00543825	-0.016608	0.00957688
DNAJA2	-0.0114783	-0.0168938	-0.00688779	0.00293179
RPS3	-0.0115265	0.000552794	-0.00354276	0.0112144
NAMPT	-0.0116428	-0.0239955	-0.000458714	-0.0060018
ACTR2	-0.0117482	-0.0027202	-0.0140086	0.0222945
VPS35	-0.0118577	-0.0114301	-0.0123948	-0.000571037
S100A13	-0.0119539	-0.0240558	-0.0307607	-0.00041949
ABCE1	-0.0119912	-0.00335457	-0.0105034	-0.00452442
SFN	-0.0120743	-0.0281113	-0.0302211	0.0134869
EIF3B	-0.012191	-0.0109133	-0.0130413	0.0237969
CCT4	-0.0121946	0.00494699	-0.00880497	0.00843785
TXNRD1	-0.0123067	0.00629545	0.00586128	0.00925988
FBN1	-0.0124363	0.0357622	-0.00136846	0.0635736
NRP1	-0.0125249	-0.0146164	-0.0138201	-0.00439588
NRAS	-0.012542	-0.016459	-0.023336	-0.00601287
ABCC1	-0.012628	-0.0538245	-0.0040971	0.0320182
RPL11	-0.0130342	0.0181009	0.00219107	0.040309
RECQL	-0.0130559	-0.00895181	-0.046805	0.0607609
SEMA5A	-0.0131323	-0.0105115	-0.0115778	0.0815674
IPO7	-0.0131697	-0.0131025	-0.0300588	0.00463609
YBX1	-0.0132273	0.00726985	0.0158915	0.068028
PLXDC2	-0.01332	0.0176136	0.0149534	0.0526721
PTPRA	-0.0133214	-0.0293206	-0.0169425	0.000479038
C1S	-0.0135163	0.000836706	0.0207546	0.060525
RUVBL1	-0.0136173	-0.0109629	-0.023419	0.00254474
COPA	-0.0139607	-0.00606562	-0.0235629	0.0100222
HSPA8	-0.0140972	-0.0114025	-0.00867409	0.0170006
CAT	-0.0141438	-0.0366014	-0.00907542	-0.0191407
CAB39	-0.0141887	-0.0345779	-0.0437698	-0.0246644
STXBP1	-0.0144156	-0.0201652	0.00715266	-0.0247781
NAP1L1	-0.0146537	-0.000421548	-0.0160657	-0.0106643
CD109	-0.0146903	-0.00878024	-0.00744216	0.00165015
VPS4B	-0.0147763	-0.0668575	-0.0430357	-0.0213957
PSMC4	-0.0148526	-8.02491e-05	-0.00471738	0.00653901
TRIM28	-0.0149339	0.005162	-0.00905662	0.0317514
LAMA4	-0.0149645	-0.0129484	-0.0151977	-0.00692019
DYNC1H1	-0.0150942	-0.0113345	-0.0297825	0.0192627
RPS20	-0.0151173	0.0158618	3.7799e-05	0.0440029
EIF3A	-0.015123	0.00545461	-0.0138471	0.0119523
SDCBP	-0.0151452	-0.0197862	-0.0377889	0.00499552
PGK1	-0.0151923	-0.00582433	-0.0120754	0.00496902
S100A9	-0.0153337	0.0788668	0.0291464	-0.0117847
ARPC1B	-0.0153651	-0.00655419	-0.0228439	0.0235937
ACTR3	-0.0154064	-0.0150312	-0.0224672	0.00201304
ARRDC1	-0.0154748	-0.0407087	-0.0290916	-0.000466727
BANF1	-0.0155173	-0.0282379	-0.0246584	-0.0372828
NRP2	-0.015584	-0.00941415	-0.0078394	0.00926118
CAPN1	-0.0157155	-0.0156693	-0.014137	0.0145989
TRIM25	-0.0158234	-0.00330492	-0.0222305	-0.0181988
PLOD3	-0.015861	-0.00490255	-0.0229135	0.0225749
DYNC1LI1	-0.015872	0.00505503	-0.00921755	0.00283145
GPC6	-0.0159462	-0.0115913	-0.00208426	0.00139441
ARPC1A	-0.0159547	-0.0252518	-0.0362347	0.00374168
ARF1;ARF3;ARF5	-0.016044	-0.0166064	-0.0138124	-0.0008116
IGFBP7	-0.0160698	0.0227746	0.00603458	0.0190949
COL6A3	-0.0160742	-0.0162111	-0.0148477	0.0044828
KLC1	-0.0161045	0.0744641	-0.0134498	0.0103066
ACLY	-0.0161318	-0.00986968	-0.0152775	-0.00234811
ADAM17	-0.0161366	-0.0314509	-0.0191601	-0.00477835
RAP1B	-0.0161729	-0.0140397	-0.0207634	-0.00721294
RTN4	-0.0164093	-0.0263825	-0.0207248	0.0233063
CTNNB1	-0.016452	-0.0898717	0.0805344	0.00328186
XPO7	-0.0164939	-0.0149581	-0.0195107	0.00562455
STIP1	-0.0168576	-0.00366693	0.0324823	0.0230409
UBR4	-0.0169931	-0.00971763	-0.0394505	0.0157738
CARS	-0.0171835	-0.00840383	-0.00614846	-0.000228771
PREP	-0.0172113	-0.00813311	-0.00761277	0.0319965
RPL19	-0.0172588	0.0363982	0.0242404	0.0504791
RAB27B	-0.0172604	-0.0115276	-0.0127559	-0.0255398
PSMC2	-0.0173807	0.00590639	-0.0103422	0.0287769
NAPA	-0.0174193	0.00347847	0.0152614	0.0200867
CAPZB	-0.0174796	-0.00533801	-0.00449405	0.0219401
FRMD8	-0.0179671	-0.0177989	-0.0171924	0.00349005
NPM1	-0.0180798	0.00155491	-0.0165567	0.00925862
ITFG3	-0.018109	-0.0195999	-0.0321672	0.00380292
STC1	-0.01814	-0.0138982	-0.00111783	0.0132591
RPS27A;UBC;UBB;UBA52	-0.018169	-0.0162401	-0.0209554	-0.00386791
PSMD12	-0.0181825	0.000482143	-0.0177858	0.00911008
ANXA11	-0.0181904	-0.0272869	-0.0319406	-0.00752107
THBS2	-0.0181911	0.0010738	-0.0141271	0.0266498
IGSF3	-0.0182225	-0.0341666	-0.0361919	-0.00897788
AP1G1	-0.0182705	-0.00658707	-0.0125771	0.0357987
RUVBL2	-0.0182831	-0.00751947	-0.0230076	0.00447554
COPS8	-0.0182902	-0.00683334	-0.0251404	0.00992057
ARHGDIA	-0.0184696	-0.00543871	-0.00990493	0.0150746
VPS26A	-0.0185594	-0.0165423	-0.00706808	0.0805636
CAND1	-0.0186	-0.00868802	-0.0128168	-0.000494821
SLC29A1	-0.0186268	-0.0658459	-0.036713	-0.0166745
NARS	-0.0186595	-0.00978986	-0.00809074	0.00665937
PSMA5	-0.0188175	-0.0109612	-0.0248391	-0.00274047
CDC42	-0.0188431	-0.0188531	-0.0236487	-0.00384889
HARS	-0.0188792	0.00558538	0.00574874	-0.0120883
RAB13	-0.0191171	-0.0181034	-0.0292887	0.00879911
PPP1CB	-0.019134	-0.0114202	-0.0063087	-0.0196557
PFN1	-0.0191478	-0.0341907	-0.0238927	-0.0139111
PSMA6	-0.0191671	-0.0155228	-0.0266189	0.00663118
LAMB2	-0.0192008	-0.00716537	-0.00319385	0.0254738
RAB35	-0.0192269	-0.00640091	-0.0357089	0.00166712
GNAI3	-0.0192605	-0.0236169	-0.0233345	-0.00807508
CFL1	-0.0194851	-0.00606546	-0.0099623	0.00134268
ALDOA	-0.0195579	-0.0197172	-0.017544	-0.00813898
DHRS2	-0.0195612	-0.0215282	-0.0200905	0.0066321
EIF3E	-0.019613	-0.00545805	-0.016931	0.0306418
PRDX6	-0.0196255	-0.00801858	-0.0187794	-0.00937885
ITGB5	-0.01966	-0.0184648	-0.0270803	-0.018798
PAICS	-0.019693	-0.0102725	-0.0295963	-0.0050275
DERA	-0.0198443	-0.0318399	-0.0256093	-0.0151386
COL6A2	-0.0200044	-0.0198311	-0.0212578	-0.00120723
AGRN	-0.0200317	-0.0193843	-0.0174871	0.00271764
LDHB	-0.0201133	-0.0176249	-0.00486533	-0.00598525
PPFIBP1	-0.0201715	-0.029027	0.0117168	0.0107676
RPL35A	-0.0204696	0.0149357	0.0269269	0.0407207
EPRS	-0.0205506	-0.00173078	-0.030507	0.000378765
COL6A1	-0.0208271	-0.0253048	0.00506376	-0.00382637
CD81	-0.0209806	-0.0478835	-0.0376965	-0.0303464
COPS7A	-0.0210181	-0.0042006	-0.0239074	0.0209878
HTRA1	-0.0211605	-0.00535014	-0.0346558	0.00952621
RALB	-0.0212836	-0.0258322	-0.025608	0.000166577
IARS	-0.0213687	-0.0084525	-0.0280837	0.00625138
LAMA1	-0.0214333	-0.0097701	-0.0187236	0.0105886
ANXA2;ANXA2P2	-0.0215139	-0.0252142	-0.0220266	-0.0057954
PSMD13	-0.021579	-0.00752375	-0.0283323	-0.00987213
FLNA	-0.0217564	-0.015703	-0.0185651	-0.00197378
PSMB2	-0.0217851	-0.0119797	-0.0279806	0.00147967
EIF5A;EIF5AL1	-0.0217988	-0.0100447	-0.00889416	-0.0263108
LDHA	-0.0218164	-0.020812	-0.00592366	-0.00653191
MME	-0.0220461	-0.0155314	-0.017037	-0.000871782
MFGE8	-0.0221318	-0.00136051	-0.0104693	0.0050509
PAFAH1B1	-0.0223507	-0.01511	-0.0263566	0.000966546
DDB1	-0.022388	-0.00975246	-0.0188961	-0.00312914
C3	-0.0224657	-0.059576	-0.027108	-0.030384
EIF3I	-0.0226484	0.000546845	-0.0151867	0.00181393
LAMC1	-0.0226692	-0.0153619	-0.0238301	-0.000891509
LAMB1	-0.0227168	-0.0178856	-0.0201957	0.00208969
RAN	-0.0227685	-0.012764	-0.000652968	0.0038678
PSMA2	-0.0229793	-0.0161428	-0.0259616	-0.00378475
SLC44A1	-0.0230341	-0.0182332	-0.0242525	-0.00630043
SPOCK1	-0.0233537	-0.0295574	-0.000875339	0.0222576
GPHN	-0.0233771	-0.0186759	-0.0346546	0.0378374
PSMD3	-0.0234485	-0.00538003	-0.0176691	-0.0156805
CYFIP2	-0.0234667	-0.0350667	-0.0329377	-0.0302784
PSAP	-0.0236144	-0.00964278	-0.00638791	0.0341001
AP2B1	-0.0236776	-0.0170136	-0.0464059	-0.0176843
ITGB1	-0.0237549	-0.0156386	-0.0356088	0.00442935
VIM	-0.0238278	-0.010073	-0.0170817	-0.00464475
ARPC2	-0.0238561	-0.010316	-0.0130378	0.00313517
CD44	-0.0239437	-0.0213267	-0.0172778	0.000936385
TNC	-0.0240913	-0.0273289	-0.0304983	-0.0038768
SERINC5	-0.0244087	-0.0495124	-0.0801772	0.00540043
H2AFY	-0.0244216	-0.046858	-0.032811	-0.0196889
COPS2	-0.0244338	-0.0202717	-0.0308807	0.024513
RHOC	-0.0245156	-0.0160774	-0.01344	-0.0113281
MAP4K4	-0.0245207	-0.0242691	-0.0215967	-0.0145403
PPP3CA	-0.0245426	-0.0440424	-0.0572904	0.0446073
SNRNP200	-0.0245784	-0.00834102	-0.0237736	-0.0157937
GIT1	-0.024589	-0.0190405	0.0593332	0.021808
PDCD6IP	-0.0246042	-0.0200001	-0.0203899	0.00982384
AP2A2	-0.0248212	-0.0139836	-0.0470212	-0.00700776
ATP6V1B2	-0.0248698	-0.00852556	-0.0210916	0.00186687
02-Sep-2023	-0.024878	-0.00710549	-0.032841	-0.0323617
DARS	-0.0249868	-0.00630673	-0.0240384	0.0151628
PLXNA1	-0.0250574	-0.00944266	-0.000898686	-0.00516979
ITGA3	-0.0252541	-0.017632	-0.0275398	-0.00774529
KIF5B	-0.0253147	-0.0241012	-0.0229475	0.00560895
DCTN1	-0.0254377	0.00654352	-0.0401854	-0.0096263
GNAI2	-0.0254452	-0.0225035	-0.0237604	-0.000515809
COPS5	-0.0256992	-0.0216936	-0.0300387	-0.01644
MARS	-0.0257618	-0.0277553	-0.0266241	0.0211478
CUL4B	-0.0259165	-0.00983918	-0.0214965	-0.00789262
SLC4A7	-0.0259295	-0.0192812	-0.0242487	-0.0170674
EIF3C;EIF3CL	-0.0261452	0.000118962	-0.0292796	0.0394417
COL4A1	-0.0264707	-0.0545321	-0.0553535	0.00472999
HIST2H2AB	-0.0264868	-0.0610864	-0.0502175	-0.0215688
LTBP3	-0.0264972	-0.0175978	-0.0253616	0.0206395
TAGLN2	-0.0265021	-0.0282215	-0.0149359	-0.0237809
PLEC	-0.0268457	-0.00816868	-0.0146336	0.00919764
ITGAV	-0.0268868	-0.0258114	-0.0308693	-0.00719745
NDRG1	-0.0269031	-0.0219925	-0.0308296	-0.011039
RAB2A	-0.0269429	-0.0295955	-0.0121566	-0.0254741
TIMP2	-0.0269896	-0.0196396	-0.0244014	0.000134894
RPLP2	-0.0270043	0.00702278	-0.0118569	0.0207587
HLA-A;HLA-H	-0.0271601	-0.00877035	-0.0252334	-0.00726703
NID2	-0.027179	-0.00795942	-0.0220763	0.00767381
LAMA5	-0.0272028	-0.0147033	-0.0244681	0.00792122
SPARC	-0.0273134	0.00846062	0.0180931	0.0402032
IGSF8	-0.0273537	-0.0211401	-0.0218531	0.000582048
CTSB	-0.0273813	-0.0153463	-0.00130323	0.0860634
RPS11	-0.0274751	0.0138449	0.0027367	0.0242349
PAPPA	-0.0274776	-0.0240785	-0.0305974	-0.0116164
GPS1	-0.0275056	-0.0233282	-0.0292891	-0.00203984
ALCAM	-0.0277188	-0.0206099	-0.0379246	-0.00687389
ACTN1	-0.027895	-0.0247997	-0.0366849	-0.00133587
PDCD6	-0.0280141	-0.0178959	-0.0209744	-0.00430721
EIF3L	-0.0282702	-0.00932296	-0.00907272	0.00734388
COPS7B	-0.0282779	-0.0142346	-0.0132015	0.00973299
CD151	-0.0283197	-0.0178184	-0.0327307	0.00142623
PSMA1	-0.0285516	-0.0124122	-0.0196565	-0.00525301
PRKDC	-0.0286781	-0.0160021	-0.0521412	-0.00372387
EPHA2	-0.0287027	-0.0157661	-0.0226542	-0.00467066
CTNND1	-0.0289791	-0.0251452	-0.0352196	-0.0164023
APP	-0.0290704	-0.0176334	-0.0223028	0.0048384
TXN	-0.0291326	-0.0148155	-0.0445828	0.0117137
NME2;NME2P1	-0.0292316	-0.0191578	-0.00481984	0.0247672
SEC24C	-0.0294593	0.0252929	0.00947717	-0.0470123
CAD	-0.0295701	-0.00977275	-0.0439222	-0.00367028
STAT2	-0.0298262	-0.00138482	-0.00622289	0.0354813
CASK	-0.0298364	-0.0397688	-0.0214275	-0.0101481
CDCP1	-0.0298533	-0.0166675	-0.00575677	-0.002726
FAS	-0.0298653	-0.0289802	-0.0154441	0.000801185
VBP1	-0.0298989	-0.00510916	0.00391459	-0.00311526
RAP2B	-0.0299139	-0.0322411	-0.0295484	-0.0227519
THBS1	-0.0301602	-0.0269278	-0.0359735	0.0090569
NID1	-0.0301928	-0.0285078	-0.0332512	-0.0021443
NNMT	-0.0302282	-0.00577799	0.0219341	0.000245885
PSMD14	-0.0304311	-0.00231119	-0.0280027	0.0128978
PSMB4	-0.0305911	-0.00646286	-0.0311098	-0.00619578
COPS3	-0.0306201	-0.0119991	-0.0273307	-0.00543767
ITGA5	-0.0307291	-0.0395143	-0.0326085	-0.0340095
PPIA	-0.0307743	-0.0167565	-0.0165779	-0.00712033
MYO1C	-0.0308744	-0.021046	-0.0263124	-0.00310629
TROVE2	-0.0309507	-0.0174632	-0.0234797	-0.0338897
SNX3	-0.0309837	-0.0129635	-0.0334596	0.0495542
FLNB	-0.0311735	-0.0219869	-0.0268344	-0.0173067
	-0.0312771	-0.027992	-0.0299754	-0.00128073
PSMD6	-0.0312785	-0.0152279	-0.0184253	-0.011269
EEF1B2	-0.031286	-0.00545304	-0.0179949	-0.0127056
COPS4	-0.0314502	-0.0171015	-0.0204197	-0.00129814
GDI2	-0.031487	-0.0213842	-0.0290207	-0.0221862
YWHAH	-0.0317825	-0.0333015	-0.0323527	0.0325162
DLG1	-0.0318846	-0.0379127	-0.0568894	-0.0190691
SRGAP2	-0.0319003	-0.0372448	-0.0664672	-0.0498887
FAM49B	-0.0319838	-0.0604231	-0.06307	-0.0245976
DDX39B;DDX39A	-0.0320083	-0.0101219	0.0146544	0.0270344
CD70	-0.032077	-0.052961	-0.0810555	-0.0300421
GNB1	-0.0322391	-0.0187208	-0.0326311	-0.0207678
MPZL1	-0.0322506	-0.0330455	-0.0329879	-0.0130943
PTGFRN	-0.0323287	-0.024076	-0.0286317	-0.00136202
PLSCR3	-0.0326463	-0.0207617	-0.023822	-0.0227853
LRP1	-0.0327987	-0.0238027	-0.0276187	-0.00858085
CAV1	-0.0328798	-0.0146291	-0.0253338	-0.028367
MMP14	-0.0329544	-0.0361744	-0.0230293	-0.0115091
ITGA2	-0.0329706	-0.0291673	-0.0306517	-0.0240313
EHD3	-0.0329817	-0.0126942	-0.0434784	-0.0202328
IFITM3	-0.0330145	-0.0273362	-0.0342788	0.00349237
ANPEP	-0.0332156	-0.0189714	-0.0269087	-0.0180182
ALDH16A1	-0.0333749	-0.0157769	-0.029377	-0.00363718
HPCAL1	-0.0334095	-0.0174291	0.00467144	-0.0162958
CUL1	-0.0334263	-0.0422475	-0.053233	-0.0225708
HIST1H4A	-0.0334508	-0.0301279	-0.0259868	-0.0108703
RAB7A	-0.0334869	-0.0123529	-0.0182256	-0.00534062
EIF2S3;EIF2S3L	-0.033561	-0.00320616	-0.0177293	-0.00424905
H3F3A	-0.033784	-0.0340959	-0.0285521	-0.000123128
PTPRG	-0.0338176	-0.0527986	-0.091546	-0.0125905
CHMP4B	-0.0338916	-0.0088902	-0.00705971	-0.0108653
PPP2R2A	-0.0339422	-0.0125611	-0.0156715	-0.0240171
SLC2A1	-0.0340283	-0.0255153	-0.0385617	-0.0228547
CD276	-0.0340699	-0.0187702	-0.0271383	-0.0219845
GIPC1	-0.034085	-0.0251267	-0.026323	0.00991929
RAB5C	-0.0341727	-0.0166528	-0.0272423	-0.0074819
AP2S1	-0.0342146	-0.00840946	-0.0467769	-0.0152482
CAPNS1	-0.0342691	0.0158272	-0.0184383	-0.00145195
CYFIP1	-0.0343428	-0.0265114	-0.030048	-0.0196043
SLC16A1	-0.0345736	-0.00986078	-0.0395178	0.00237778
11-Sep-2023	-0.0346915	-0.0321302	-0.0194645	-0.00973606
RHOA	-0.0348807	-0.0430072	-0.0195601	-0.00829539
RHOG	-0.0350113	-0.0521708	-0.0433723	-0.0258314
RAB11B	-0.03545	-0.0251768	-0.0228749	-0.00977218
SLC30A1	-0.0355648	-0.0404482	-0.0323213	-0.0105956
EDIL3	-0.0355946	-0.0200954	-0.0297389	-0.00135507
TLN1	-0.0357172	-0.0146529	-0.0223713	-0.00239723
STX4	-0.0358139	-0.0344565	-0.0376618	0.00621004
FSTL1	-0.0358255	-0.024304	-0.00212446	0.00847222
ANXA1	-0.0358407	-0.0201389	-0.0198648	-0.0177334
TPI1	-0.0359088	-0.0167248	-0.016026	-0.00407083
CDH13	-0.0359724	-0.0315985	-0.026436	-0.00682951
SLC39A10	-0.0360055	-0.0274689	-0.0324828	-0.00999417
MVB12A	-0.036077	-0.0330997	-0.0411322	-0.0116652
CLIC1	-0.0362984	-0.0254015	-0.0316714	-0.0185172
SLC6A6	-0.0365288	-0.0686607	-0.0623438	-0.029425
BSG	-0.0365315	-0.0324744	-0.0384788	-0.0189893
TPM3	-0.0366708	-0.0315406	-0.0115097	0.0332465
CSE1L	-0.0366955	-0.00785738	-0.0748171	0.0103673
PSMA4	-0.0367416	-0.0151853	-0.058149	-0.0103751
RNH1	-0.0368214	0.000604568	0.0111089	0.0337884
FAT1	-0.036859	-0.045005	-0.0292692	-0.0134401
RAB10	-0.0370478	-0.0180503	-0.0159497	-0.00682837
MCAM	-0.0371021	-0.0246577	-0.0633757	-0.0165112
WNT5A	-0.0371064	0.0229372	-0.035554	0.0526945
FERMT2	-0.0373099	-0.0227841	-0.0140709	-0.0200108
HSPA6;HSPA7	-0.0373433	-0.0283725	-0.0140783	0.0163232
MFI2	-0.0374085	-0.0309775	-0.0388662	-0.01413
ACTN4	-0.0375316	-0.0263043	-0.0321377	-0.0227315
MMP2	-0.0376255	-0.0248104	-0.0325134	-0.0161441
POLR2H	-0.0377317	-0.0158755	-0.0155288	-0.00974993
SLC1A5	-0.0377567	-0.0239515	-0.0213711	-0.030595
NUDC	-0.0378555	-0.0356469	-0.0128661	-0.000276705
YWHAZ	-0.0379186	-0.0194055	-0.0285816	-0.0294897
YWHAG	-0.038105	-0.00663231	-0.0144466	0.00153961
PLOD1	-0.0381708	-0.0276594	-0.0269718	-0.0120011
PCBP1	-0.0384564	-0.0026168	-0.0328947	0.039444
STK24	-0.0384795	-0.0444921	-0.0218251	-0.00779101
NUMA1	-0.0385106	-0.0162553	-0.0200634	-0.00468055
CHMP5	-0.0385824	-0.0517059	0.00414545	-0.0125234
ANKH	-0.0389598	-0.0317481	-0.0396216	-0.00555097
PSMA3	-0.0390214	-0.0214956	-0.0250974	0.000145818
GPC1	-0.0390423	-0.0370091	-0.0273862	-0.0120769
KTN1	-0.0391185	-0.0275105	-0.0133131	-0.00543515
TPT1	-0.0393969	-0.0344343	-0.0143879	-0.02236
CNP	-0.0394195	-0.0157148	-0.0273118	0.000992393
ACSL4	-0.0395028	-0.0307981	-0.0195915	-0.0226724
PRPF19	-0.03957	-0.0451159	-0.0552152	0.0230478
PAPOLA;PAPOLB	-0.0395711	-0.0265124	-0.0318115	0.0190794
07-Sep-2023	-0.0396518	-0.016325	-0.0377849	0.000934041
CPNE3	-0.0396691	-0.013102	-0.0511727	-0.0451709
YWHAQ	-0.0397196	-0.0306855	-0.0193168	-0.0206985
PSMA7	-0.0399755	-0.0195654	-0.0303798	-0.0101236
PSMB7	-0.0400672	-0.0156893	-0.0289391	-0.00923843
YWHAE	-0.0404063	-0.0325783	-0.0199652	-0.020788
TTYH3	-0.0405401	-0.0161118	-0.0217868	-0.0125819
IGF2R	-0.0406945	-0.0207234	-0.0226929	0.014956
RAC2	-0.0408714	-0.0224986	-0.0357885	-0.00258913
LCP1	-0.0413192	-0.00133652	-0.00893299	0.0288312
ATP2B1	-0.0413408	-0.0255207	-0.031137	-0.018348
NCKAP1	-0.0414996	-0.0300231	-0.0437032	-0.0119
H2AFV;H2AFZ	-0.0417019	-0.0722376	-0.100401	-0.00819141
ATP1A1	-0.0418469	-0.030125	-0.0354034	-0.00825568
GNB2	-0.041926	-0.027879	-0.0302439	-0.0174268
GNAS	-0.0419812	-0.0168466	-0.011676	-0.00578885
AP2M1	-0.0420427	-0.0162218	-0.0559502	-0.0278948
PLOD2	-0.0423554	-0.0265158	-0.0282179	-0.0147913
PLXNB2	-0.0424894	-0.032338	-0.05729	-0.0244902
RRAS	-0.0425489	-0.0309506	-0.0392323	-0.0250089
WASF2	-0.0425785	-0.0241627	0.00273054	-0.00946112
MYL6	-0.0425794	-0.0116638	-0.0183939	-0.0121054
PSMB5	-0.0427925	-0.0223192	-0.0365534	0.00437562
PDCD10	-0.042855	-0.0412282	-0.0386919	-0.0024009
TENM4	-0.0428688	-0.0231325	-0.0279532	-0.0173934
SNX17	-0.0429676	-0.0239934	-0.0235179	-0.00797134
YWHAB	-0.0430708	-0.0318349	-0.026839	-0.0351648
ENPP1	-0.0433582	-0.0391692	-0.0444043	-0.0405226
PSMB1	-0.0434817	-0.0166719	-0.0329796	0.00422963
MYH9	-0.043546	-0.0250077	-0.0359481	-0.0178867
BRCC3	-0.0438404	0.00241037	-0.00205722	-0.00653773
HIST1H2BD;HIST1H2BH;HIST1H2BN;HIST1H2BC;HIST1H2BK;HIST2H2BF;HIST1H2BM;H2BFS;HIST1H2BL	-0.0441639	-0.0326501	-0.0381108	-0.0247412
CTNNA1	-0.0443479	-0.0204889	-0.0133439	-0.0150215
MVP	-0.0445317	-0.0404098	-0.0257504	-0.00510443
ANXA6	-0.0445443	-0.0299012	-0.0354639	-0.0189085
ABI1	-0.0446337	-0.0296439	-0.0537655	-0.0135819
RAC1;RAC3	-0.0446504	-0.0237273	-0.0288979	-0.00426031
FMNL2	-0.0447707	-0.0106658	-0.0117697	-0.0384936
PCDHGC3	-0.0448431	0.00773119	0.0106217	0.0210419
RSU1	-0.0448587	-0.0395195	-0.0112072	-0.0224183
SPTBN1	-0.0449937	-0.0304888	-0.0341083	-0.00892643
CPNE1	-0.0450504	-0.0341081	-0.0190736	-0.0239483
NCAM1	-0.0450613	-0.012421	-0.0624634	-0.00842143
HLA-C	-0.0452033	-0.0231807	-0.0204623	-0.0135183
ATP6V1A	-0.0452327	-0.0307092	-0.0153853	-0.0234083
TSG101	-0.0453447	-0.0372179	-0.0313952	-0.00813488
ATP1B3	-0.0456352	-0.0520343	-0.048577	-0.0174975
LMNA	-0.0457173	-0.0226511	-0.0360501	-0.00250306
MIF	-0.0457797	-0.0386073	-0.0543665	-0.00710893
TSPAN14	-0.0457944	-0.0753209	-0.0465959	-0.0349356
BMP1	-0.0458105	-0.0415691	-0.0366434	0.0143252
HLA-B	-0.0461185	-0.0242099	-0.024437	0.00891253
EEA1	-0.0461385	-0.0307473	-0.030206	-0.00718584
PLAUR	-0.0462677	-0.0356723	-0.0395996	-0.0799775
EPHB2	-0.0464926	-0.029378	-0.0420817	-0.0144764
EHD4	-0.046537	-0.0411141	-0.0347389	-0.0198583
CD82	-0.0466858	-0.0228806	-0.0359816	-0.0132876
EHD1	-0.0467149	-0.0398161	-0.050879	-0.0243038
SLC16A3	-0.0468928	-0.0361766	-0.0446062	-0.00602476
NPTN	-0.0471703	-0.0403329	-0.0256153	-0.0143405
HSPA5	-0.0477083	-0.0343342	-0.0314065	-0.0187788
YKT6	-0.0478315	-0.0710208	-0.0556531	-0.0238525
PSMB6	-0.0478646	-0.00978098	-0.0320352	0.0172072
COL4A2	-0.0479683	-0.0140992	-0.0467225	-0.000394105
EHD2	-0.0480469	-0.0282025	-0.041919	-0.0345067
MARCKSL1	-0.0480918	-0.0384234	-0.0360414	-0.0135788
ZDHHC5	-0.0481218	-0.0591304	-0.0257355	-0.06663
HIST2H3PS2	-0.0484764	-0.0507449	-0.0314684	-0.0151061
SLC3A2	-0.0486958	-0.0323894	-0.0359087	-0.0270288
BASP1	-0.0490255	-0.0306615	-0.0277983	-0.0177575
ANXA5	-0.0491061	-0.0277178	-0.0336822	-0.0196563
ITGA6	-0.0491813	-0.0440299	-0.0403677	-0.0343233
IMPDH2	-0.049485	-0.068227	-0.0644872	-0.0348376
SLC26A2	-0.0495762	-0.0555638	-0.135484	-0.0133826
GNA13	-0.0499777	-0.00538451	-0.0162681	-0.020961
SNAP23	-0.0504011	-0.0270021	-0.0328699	-0.0448078
RAB6A;RAB6B;RAB39A	-0.0509679	-0.0275208	-0.0248386	0.000728537
TPM4	-0.0513821	-0.0311238	-0.0268557	-0.0063959
TPBG	-0.0515326	-0.0704887	-0.0118645	-0.00734539
DMBT1	-0.0517725	-0.0187648	-0.0423717	0.0119264
TENM2	-0.051863	-0.033945	-0.0431327	-0.0144069
DOCK10	-0.0525658	-0.0487865	-0.0387255	-0.0173931
STXBP3	-0.0529835	-0.030822	-0.0338623	-0.0165843
AP2A1	-0.0531229	-0.0217857	-0.0584137	-0.021147
EGFR	-0.0531965	-0.0491746	-0.0427715	-0.0211302
STEAP3	-0.0532986	-0.0547946	-0.0919746	-0.0290162
ARPC3	-0.0535877	-0.0431985	-0.0186925	-0.0308086
GRN	-0.0537816	-0.0152739	-0.0178541	0.0421882
CD63	-0.0544334	-0.0239082	-0.0403723	0.0149001
SPTAN1	-0.0544973	-0.0322994	-0.0395528	-0.0367723
CD59	-0.0545278	-0.0334307	-0.0393217	-0.00563658
ADAM10	-0.0547323	-0.0399789	-0.0302895	-0.0139479
DIP2B	-0.0551151	-0.0377539	-0.052614	-0.0258173
FMNL1	-0.0555073	-0.0341219	-0.0361042	-0.0337716
PSMB8	-0.0557533	-0.0207386	-0.0405339	0.00955225
ANXA4	-0.0559905	-0.0802594	-0.0420622	-0.0246082
CD99	-0.0571552	-0.0548252	-0.0542059	-0.0270851
PACSIN2	-0.0578086	-0.0471132	-0.0167529	-0.0280632
NOTCH2	-0.0604069	-0.054003	0.000898726	0.0476634
DNPEP	-0.06093	-0.0127345	-0.00720325	-0.00360922
COL5A1	-0.0610576	-0.0307008	-0.0479044	0.00528907
SLC20A1	-0.0615074	-0.0273281	-0.0713408	0.00629443
EPB41L3	-0.0619368	-0.0372181	-0.0490169	-0.03154
SLC39A14	-0.0622279	-0.0513805	-0.0523531	-0.0318806
PFDN6	-0.0632807	-0.0296534	-0.0256755	0.021725
ITGA4	-0.0633476	-0.0696638	-0.0237348	-0.027696
TRIP11	-0.0636064	-0.052398	-0.056083	-0.0252281
CACNA2D1	-0.0642112	-0.0126118	-0.0294906	-0.0233898
ILK	-0.0646597	-0.127509	-0.0246337	-0.0493065
ARPC5	-0.0657292	-0.0406306	-0.0528042	-0.00372864
TFRC	-0.0663663	-0.0507324	-0.0526933	-0.0561235
VPS28	-0.0686984	-0.0364557	-0.0217529	-0.0245254
B2M	-0.0743233	-0.00907881	-0.0746093	-0.0212482
AHNAK	-0.0812611	-0.0419822	-0.044799	-0.0187463
TPP2	-0.0833171	-0.0950048	-0.082082	-0.0905862
ENG	-0.0864789	-0.0199376	-0.0331604	-0.0200144
NCSTN	-0.0874069	-0.0223095	-0.0180875	-0.0142342
COL12A1	-0.091203	-0.0987484	-0.0616041	-0.0239296
CD47	-0.0914961	-0.0678095	-0.0341705	-0.00498923
PARP4	-0.100033	-0.163863	-0.0392553	-0.0449366
