## Supplemental Table S1-short for "It is the Frequency that Matters --- Effects of Electromagnetic Fields on the Release and Content of Extracellular Vesicles"

### Sheet: Sheet1
GeneNames	NoES	2Hz	20Hz	200Hz
DDX6	0.0937172	0.0029773	-0.0327505	0.0673289
ILF3	0.0887896	0.0419235	0.0784005	0.132782
WASF3	0.0858845	0.0186786	0.00345514	0.0732679
RPL17	0.0797177	0.0431818	0.0228542	0.0316244
HSPG2	0.0779074	0.0578138	0.0563607	0.0864421
USP15	0.0705535	7.38589e-05	0.00840497	-0.0110371
EXOC4	0.0685266	0.00344551	-0.0361453	0.00277689
RPS7	0.0597584	0.0449004	0.0431442	0.0531035
RMND5A	0.058546	-0.023365	0.00175899	0.0128685
PGM1	0.056632	0.0675585	0.00491649	0.0894447
TNFRSF10B	0.0559861	0.083837	0.0777765	0.0926896
ACO1	0.0353077	0.0462563	0.0622475	0.029144
HIST2H2AA3;HIST2H2AC	0.034172	-0.0422002	-0.0922571	0.00227104
GMPS	0.0331439	0.0551372	0.0647437	0.0364909
SND1	0.0307095	0.0535483	0.0293451	0.0947572
RPL30	0.0262472	0.0454799	0.0388055	0.0882994
MANBA	0.0253493	0.024802	0.063718	0.109329
RPS17	0.0245813	0.0705729	0.0317912	0.0812642
RPL5	0.0191839	0.0711137	0.00507876	0.0254741
HNRNPC;HNRNPCL1;HNRNPCL3;HNRNPCL2;HNRNPCL4	0.0183886	0.0385921	0.0275419	0.12711
PRPF8	0.0156087	0.0351043	0.0301882	0.131758
RPSA	0.0133303	0.0867457	0.0205591	0.0608559
AARS	0.011268	0.00470446	0.050817	0.052805
RPS4X	0.0104486	0.0558272	0.0206109	0.0558363
PLS3	0.00742386	0.00542958	0.0563605	0.0710086
RPL8	0.00287611	0.060989	0.0361357	0.0914266
PSMB9	-0.0012709	0.00564891	-0.0203154	0.117426
S100A9	-0.0153337	0.0788668	0.0291464	-0.0117847
KLC1	-0.0161045	0.0744641	-0.0134498	0.0103066
CTNNB1	-0.016452	-0.0898717	0.0805344	0.00328186
SERINC5	-0.0244087	-0.0495124	-0.0801772	0.00540043
GIT1	-0.024589	-0.0190405	0.0593332	0.021808
SEC24C	-0.0294593	0.0252929	0.00947717	-0.0470123
SRGAP2	-0.0319003	-0.0372448	-0.0664672	-0.0498887
CD70	-0.032077	-0.052961	-0.0810555	-0.0300421
PTPRG	-0.0338176	-0.0527986	-0.091546	-0.0125905
CSE1L	-0.0366955	-0.00785738	-0.0748171	0.0103673
CPNE3	-0.0396691	-0.013102	-0.0511727	-0.0451709
H2AFV;H2AFZ	-0.0417019	-0.0722376	-0.100401	-0.00819141
TSPAN14	-0.0457944	-0.0753209	-0.0465959	-0.0349356
PLAUR	-0.0462677	-0.0356723	-0.0395996	-0.0799775
YKT6	-0.0478315	-0.0710208	-0.0556531	-0.0238525
ZDHHC5	-0.0481218	-0.0591304	-0.0257355	-0.06663
SLC26A2	-0.0495762	-0.0555638	-0.135484	-0.0133826
SNAP23	-0.0504011	-0.0270021	-0.0328699	-0.0448078
TPBG	-0.0515326	-0.0704887	-0.0118645	-0.00734539
STEAP3	-0.0532986	-0.0547946	-0.0919746	-0.0290162
ANXA4	-0.0559905	-0.0802594	-0.0420622	-0.0246082
ILK	-0.0646597	-0.127509	-0.0246337	-0.0493065
TFRC	-0.0663663	-0.0507324	-0.0526933	-0.0561235
VPS28	-0.0686984	-0.0364557	-0.0217529	-0.0245254
B2M	-0.0743233	-0.00907881	-0.0746093	-0.0212482
AHNAK	-0.0812611	-0.0419822	-0.044799	-0.0187463
TPP2	-0.0833171	-0.0950048	-0.082082	-0.0905862
ENG	-0.0864789	-0.0199376	-0.0331604	-0.0200144
NCSTN	-0.0874069	-0.0223095	-0.0180875	-0.0142342
COL12A1	-0.091203	-0.0987484	-0.0616041	-0.0239296
CD47	-0.0914961	-0.0678095	-0.0341705	-0.00498923
PARP4	-0.100033	-0.163863	-0.0392553	-0.0449366
