## Supplemental Table S2-short for "It is the Frequency that Matters --- Effects of Electromagnetic Fields on the Release and Content of Extracellular Vesicles"

### Sheet: david.ncifcrf.gov_data_download
ID	Gene Name	Species	UP_KW_BIOLOGICAL_PROCESS
961	CD47 molecule(CD47)	Homo sapiens	KW-0037~Angiogenesis	KW-0053~Apoptosis	KW-0130~Cell adhesion	KW-0395~Inflammatory response
6280	S100 calcium binding protein A9(S100A9)	Homo sapiens	KW-0053~Apoptosis	KW-0072~Autophagy	KW-0145~Chemotaxis	KW-0391~Immunity	KW-0395~Inflammatory response	KW-0399~Innate immunity
9632	COPII coat complex component(SEC24C)	Homo sapiens	KW-0653~Protein transport	KW-0813~Transport	KW-0931~ER-Golgi transport
23380	SLIT-ROBO Rho GTPase activating protein 2(SRGAP2)	Homo sapiens	KW-0524~Neurogenesis
55240	STEAP3 metalloreductase(STEAP3)	Homo sapiens	KW-0053~Apoptosis	KW-0131~Cell cycle	KW-0406~Ion transport	KW-0410~Iron transport	KW-0813~Transport
8795	TNF receptor superfamily member 10b(TNFRSF10B)	Homo sapiens	KW-0053~Apoptosis
51160	VPS28 subunit of ESCRT-I(VPS28)	Homo sapiens	KW-0653~Protein transport	KW-0813~Transport
10652	YKT6 v-SNARE homolog(YKT6)	Homo sapiens	KW-0653~Protein transport	KW-0813~Transport	KW-0931~ER-Golgi transport
48	aconitase 1(ACO1)	Homo sapiens	KW-0816~Tricarboxylic acid cycle
567	beta-2-microglobulin(B2M)	Homo sapiens	KW-0391~Immunity
1499	catenin beta 1(CTNNB1)	Homo sapiens	KW-0130~Cell adhesion	KW-0524~Neurogenesis	KW-0804~Transcription	KW-0805~Transcription regulation	KW-0879~Wnt signaling pathway	KW-0945~Host-virus interaction
1434	chromosome segregation 1 like(CSE1L)	Homo sapiens	KW-0653~Protein transport	KW-0813~Transport
1303	collagen type XII alpha 1 chain(COL12A1)	Homo sapiens	KW-0130~Cell adhesion
2022	endoglin(ENG)	Homo sapiens	KW-0037~Angiogenesis	KW-0130~Cell adhesion
60412	exocyst complex component 4(EXOC4)	Homo sapiens	KW-0268~Exocytosis	KW-0653~Protein transport	KW-0813~Transport
8833	guanine monophosphate synthase(GMPS)	Homo sapiens	KW-0332~GMP biosynthesis	KW-0658~Purine biosynthesis
3339	heparan sulfate proteoglycan 2(HSPG2)	Homo sapiens	KW-0037~Angiogenesis
3183	heterogeneous nuclear ribonucleoprotein C(HNRNPC)	Homo sapiens	KW-0507~mRNA processing	KW-0508~mRNA splicing
3609	interleukin enhancer binding factor 3(ILF3)	Homo sapiens	KW-0051~Antiviral defense	KW-0804~Transcription	KW-0805~Transcription regulation
3831	kinesin light chain 1(KLC1)	Homo sapiens	KW-0945~Host-virus interaction
23385	nicastrin(NCSTN)	Homo sapiens	KW-0914~Notch signaling pathway
5236	phosphoglucomutase 1(PGM1)	Homo sapiens	KW-0119~Carbohydrate metabolism	KW-0313~Glucose metabolism
10594	pre-mRNA processing factor 8(PRPF8)	Homo sapiens	KW-0507~mRNA processing	KW-0508~mRNA splicing
5698	proteasome 20S subunit beta 9(PSMB9)	Homo sapiens	KW-0391~Immunity	KW-0945~Host-virus interaction
64795	required for meiotic nuclear division 5 homolog A(RMND5A)	Homo sapiens	KW-0833~Ubl conjugation pathway
3921	ribosomal protein SA(RPSA)	Homo sapiens	KW-0945~Host-virus interaction
256987	serine incorporator 5(SERINC5)	Homo sapiens	KW-0051~Antiviral defense	KW-0391~Immunity	KW-0399~Innate immunity	KW-0443~Lipid metabolism	KW-0444~Lipid biosynthesis	KW-0594~Phospholipid biosynthesis	KW-0945~Host-virus interaction	KW-1208~Phospholipid metabolism
1836	solute carrier family 26 member 2(SLC26A2)	Homo sapiens	KW-0813~Transport
27044	staphylococcal nuclease and tudor domain containing 1(SND1)	Homo sapiens	KW-0804~Transcription	KW-0805~Transcription regulation	KW-0945~Host-virus interaction
8773	synaptosome associated protein 23(SNAP23)	Homo sapiens	KW-0653~Protein transport	KW-0813~Transport
7037	transferrin receptor(TFRC)	Homo sapiens	KW-0254~Endocytosis	KW-0945~Host-virus interaction
9958	ubiquitin specific peptidase 15(USP15)	Homo sapiens	KW-0833~Ubl conjugation pathway	KW-0945~Host-virus interaction
25921	zinc finger DHHC-type palmitoyltransferase 5(ZDHHC5)	Homo sapiens	KW-0391~Immunity	KW-0399~Innate immunity	KW-0445~Lipid transport	KW-0813~Transport
